# Genomic Evidence for Phototrophic Oxidation of Small Alkanes in a Member of the Chloroflexi Phylum

**DOI:** 10.1101/531582

**Authors:** Lewis M. Ward, Patrick M. Shih, James Hemp, Takeshi Kakegawa, Woodward W. Fischer, Shawn E. McGlynn

## Abstract

Recent genomic and microcosm based studies revealed a wide diversity of previously unknown microbial processes involved in alkane and methane metabolism. Here we described a new bacterial genome from a member of the Chloroflexi phylum—termed here *Candidatus* Chlorolinea photoalkanotrophicum—with cooccurring pathways for phototrophy and the oxidation of methane and/or other small alkanes. Recovered as a metagenome-assembled genome from microbial mats in an iron-rich hot spring in Japan, *Ca.* ‘C. photoalkanotrophicum’ forms a new lineage within the Chloroflexi phylum and expands the known metabolic diversity of this already diverse clade. *Ca.* ‘C. photoalkanotrophicum’ appears to be metabolically versatile, capable of phototrophy (via a Type 2 reaction center), aerobic respiration, nitrite reduction, oxidation of carbon monoxide, oxidation and incorporation of carbon from methane and/or other short-chain alkanes such as propane, and potentially carbon fixation via a novel pathway composed of hybridized components of the serine cycle and the 3-hydroxypropionate bi-cycle. The biochemical network of this organism is constructed from components from multiple organisms and pathways, further demonstrating the modular nature of metabolic machinery and the ecological and evolutionary importance of horizontal gene transfer in the establishment of novel pathways.
