## Supplemental Table 3 for "Genomic Evidence for Phototrophic Oxidation of Small Alkanes in a Member of the Chloroflexi Phylum"

### Sheet: Sheet2
Category	Subcategory	Subsystem	Role
Cofactors, Vitamins, Prosthetic Groups, Pigments	Folate and pterines	5-FCL-like protein	Hydroxyethylthiazole kinase (EC 2.7.1.50)
Cofactors, Vitamins, Prosthetic Groups, Pigments	Folate and pterines	5-FCL-like protein	Thiamine-monophosphate kinase (EC 2.7.4.16)
Cofactors, Vitamins, Prosthetic Groups, Pigments	Folate and pterines	5-FCL-like protein	Thiamin-phosphate pyrophosphorylase (EC 2.5.1.3)
Membrane Transport	ABC transporters	ABC transporter branched-chain amino acid (TC 3.A.1.4.1)	High-affinity leucine-specific transport system, periplasmic binding protein LivK (TC 3.A.1.4.1)
Membrane Transport	ABC transporters	ABC transporter dipeptide (TC 3.A.1.5.2)	Dipeptide-binding ABC transporter, periplasmic substrate-binding component (TC 3.A.1.5.2)
Clustering-based subsystems	no subcategory	Aerotolerance operon in Bacteroides and potentially orthologous operons in other organisms	hypothetical protein PA3071
Clustering-based subsystems	no subcategory	Aerotolerance operon in Bacteroides and potentially orthologous operons in other organisms	MoxR-like ATPase in aerotolerance operon
Amino Acids and Derivatives	Arginine; urea cycle, polyamines	Arginine and Ornithine Degradation	Agmatinase (EC 3.5.3.11)
Amino Acids and Derivatives	Arginine; urea cycle, polyamines	Arginine and Ornithine Degradation	Delta-1-pyrroline-5-carboxylate dehydrogenase (EC 1.2.1.88)
Amino Acids and Derivatives	Aromatic amino acids and derivatives	Aromatic amino acid degradation	5-carboxymethyl-2-hydroxymuconate delta-isomerase (EC 5.3.3.10)
Amino Acids and Derivatives	Aromatic amino acids and derivatives	Aromatic amino acid degradation	Kynurenine formamidase, bacterial (EC 3.5.1.9)
Amino Acids and Derivatives	Aromatic amino acids and derivatives	Aromatic amino acid degradation	Phenylalanine-4-hydroxylase (EC 1.14.16.1)
Amino Acids and Derivatives	Aromatic amino acids and derivatives	Aromatic amino acid degradation	Tryptophan 2,3-dioxygenase (EC 1.13.11.11)
RNA Metabolism	RNA processing and modification	ATP-dependent RNA helicases, bacterial	ATP-dependent RNA helicase RhlE
Amino Acids and Derivatives	Branched-chain amino acids	Branched-Chain Amino Acid Biosynthesis	Leucine-responsive regulatory protein, regulator for leucine (or lrp) regulon and high-affinity branched-chain amino acid transport system
Miscellaneous	no subcategory	Broadly distributed proteins not in subsystems	UPF0028 protein YchK
Virulence, Disease and Defense	Resistance to antibiotics and toxic compounds	Cadmium resistance	Cadmium efflux system accessory protein
Regulation and Cell signaling	no subcategory	cAMP signaling in bacteria	3&#39;,5&#39;-cyclic-nucleotide phosphodiesterase (EC 3.1.4.17)
Cell Wall and Capsule	Capsular and extracellular polysacchrides	Capsular heptose biosynthesis	GDP-L-fucose synthetase (EC 1.1.1.271)
Respiration	no subcategory	Carbon monoxide dehydrogenase maturation factors	Carbon monoxide oxidation accessory protein CoxD
Respiration	no subcategory	Carbon monoxide dehydrogenase maturation factors	Carbon monoxide oxidation accessory protein CoxG
Stress Response	no subcategory	Carbon Starvation	Starvation sensing protein RspA
Fatty Acids, Lipids, and Isoprenoids	Isoprenoids	Carotenoids	Hydroxyneurosporene methyltransferase (EC 2.1.1.210)
Fatty Acids, Lipids, and Isoprenoids	Isoprenoids	Carotenoids	Phytoene dehydrogenase and related proteins
Metabolism of Aromatic Compounds	Metabolism of central aromatic intermediates	Catechol branch of beta-ketoadipate pathway	3-oxoadipate CoA-transferase subunit A (EC 2.8.3.6)
Metabolism of Aromatic Compounds	Metabolism of central aromatic intermediates	Catechol branch of beta-ketoadipate pathway	3-oxoadipate CoA-transferase subunit B (EC 2.8.3.6)
Metabolism of Aromatic Compounds	Metabolism of central aromatic intermediates	Catechol branch of beta-ketoadipate pathway	Catechol 1,2-dioxygenase 1 (EC 1.13.11.1)
Metabolism of Aromatic Compounds	Metabolism of central aromatic intermediates	Catechol branch of beta-ketoadipate pathway	mandelate racemase/muconate lactonizing enzyme family protein
Metabolism of Aromatic Compounds	Metabolism of central aromatic intermediates	Catechol branch of beta-ketoadipate pathway	Muconate cycloisomerase (EC 5.5.1.1)
Clustering-based subsystems	no subcategory	CBSS-188.1.peg.6720	UPF0229 protein YeaH
Clustering-based subsystems	Fatty acid metabolic cluster	CBSS-246196.1.peg.364	Acyl dehydratase
Clustering-based subsystems	no subcategory	CBSS-266117.6.peg.1260	16S rRNA (guanine(966)-N(2))-methyltransferase (EC 2.1.1.171)
Clustering-based subsystems	Putative Isoquinoline 1-oxidoreductase subunit	CBSS-314267.3.peg.390	Isoquinoline 1-oxidoreductase alpha subunit (EC 1.3.99.16)
Clustering-based subsystems	Putative Isoquinoline 1-oxidoreductase subunit	CBSS-314267.3.peg.390	Isoquinoline 1-oxidoreductase beta subunit (EC 1.3.99.16)
Clustering-based subsystems	no subcategory	CBSS-316057.3.peg.3521	Large exoproteins involved in heme utilization or adhesion
Clustering-based subsystems	Isoprenoid/cell wall biosynthesis: PREDICTED UNDECAPRENYL DIPHOSPHATE PHOSPHATASE	CBSS-83331.1.peg.3039	Intramembrane protease RasP/YluC, implicated in cell division based on FtsL cleavage
Carbohydrates	Aminosugars	Chitin and N-acetylglucosamine utilization	N-acetylglucosamine-6-phosphate deacetylase (EC 3.5.1.25)
Carbohydrates	Aminosugars	Chitin and N-acetylglucosamine utilization	Predicted transcriptional regulator of N-Acetylglucosamine utilization, GntR family
Amino Acids and Derivatives	Aromatic amino acids and derivatives	Chorismate: Intermediate for synthesis of Tryptophan, PAPA antibiotics, PABA, 3-hydroxyanthranilate and more.	Isochorismate synthase (EC 5.4.4.2)
Clustering-based subsystems	proteosome related	Cluster-based Subsystem Grouping Hypotheticals - perhaps Proteosome Related	Bacterial proteasome-activating AAA-ATPase (PAN)
Clustering-based subsystems	proteosome related	Cluster-based Subsystem Grouping Hypotheticals - perhaps Proteosome Related	Pup ligase PafA&#39; paralog, possible component of postulated heterodimer PafA-PafA&#39;
Clustering-based subsystems	proteosome related	Cluster-based Subsystem Grouping Hypotheticals - perhaps Proteosome Related	Pup ligase PafA, possible component of postulated heterodimer PafA-PafA&#39;
Cofactors, Vitamins, Prosthetic Groups, Pigments	Tetrapyrroles	Cobalamin synthesis	Adenosylcobinamide kinase (EC 2.7.1.156)
Virulence, Disease and Defense	Resistance to antibiotics and toxic compounds	Cobalt-zinc-cadmium resistance	Cobalt-zinc-cadmium resistance protein CzcD
Cofactors, Vitamins, Prosthetic Groups, Pigments	Coenzyme A	Coenzyme A Biosynthesis	Substrate-specific component PanT of predicted pantothenate ECF transporter
Virulence, Disease and Defense	Resistance to antibiotics and toxic compounds	Copper homeostasis	Cu(I)-responsive transcriptional regulator
Virulence, Disease and Defense	Resistance to antibiotics and toxic compounds	Copper homeostasis	Multicopper oxidase
Membrane Transport	Cation transporters	Copper Transport System	Repressor CsoR of the copZA operon
Amino Acids and Derivatives	no subcategory	Creatine and Creatinine Degradation	N-carbamoylsarcosine amidase (EC 3.5.1.59)
Amino Acids and Derivatives	no subcategory	Creatine and Creatinine Degradation	N-methylhydantoinase A (EC 3.5.2.14)
Amino Acids and Derivatives	no subcategory	Creatine and Creatinine Degradation	N-methylhydantoinase B (EC 3.5.2.14)
Amino Acids and Derivatives	Arginine; urea cycle, polyamines	Cyanophycin Metabolism	Cyanophycinase (EC 3.4.15.6)
Amino Acids and Derivatives	Lysine, threonine, methionine, and cysteine	Cysteine Biosynthesis	Cystathionine beta-synthase (EC 4.2.1.22)
Amino Acids and Derivatives	Lysine, threonine, methionine, and cysteine	Cysteine Biosynthesis	Cystathionine gamma-lyase (EC 4.4.1.1)
Carbohydrates	Central carbohydrate metabolism	Dehydrogenase complexes	Branched-chain alpha-keto acid dehydrogenase, E1 component, alpha subunit (EC 1.2.4.4)
Carbohydrates	Central carbohydrate metabolism	Dehydrogenase complexes	Branched-chain alpha-keto acid dehydrogenase, E1 component, beta subunit (EC 1.2.4.4)
Carbohydrates	Monosaccharides	D-gluconate and ketogluconates metabolism	Gluconate dehydratase (EC 4.2.1.39)
Carbohydrates	Monosaccharides	D-gluconate and ketogluconates metabolism	Gluconokinase (EC 2.7.1.12)
Stress Response	no subcategory	Dimethylarginine metabolism	NG,NG-dimethylarginine dimethylaminohydrolase 1 (EC 3.5.3.18)
DNA Metabolism	DNA repair	DNA Repair Base Excision	ATP-dependent DNA ligase (EC 6.5.1.1) LigC
DNA Metabolism	DNA repair	DNA Repair Base Excision	DNA polymerase II (EC 2.7.7.7)
DNA Metabolism	DNA repair	DNA Repair Base Excision	DNA-3-methyladenine glycosylase (EC 3.2.2.20)
DNA Metabolism	DNA repair	DNA Repair Base Excision	DNA-3-methyladenine glycosylase II (EC 3.2.2.21)
DNA Metabolism	DNA repair	DNA repair, bacterial	DNA polymerase IV (EC 2.7.7.7)
DNA Metabolism	DNA repair	DNA repair, bacterial	Exodeoxyribonuclease III (EC 3.1.11.2)
DNA Metabolism	DNA replication	DNA replication strays	DEDDh 3&#39;-5&#39; exonuclease domain of the epsilon subunit of DNA polymerase III
DNA Metabolism	DNA replication	DNA replication strays	Error-prone repair homolog of DNA polymerase III alpha subunit (EC 2.7.7.7)
Carbohydrates	Monosaccharides	D-ribose utilization	Ribose ABC transport system, ATP-binding protein RbsA (TC 3.A.1.2.1)
Carbohydrates	Monosaccharides	D-ribose utilization	Ribose ABC transport system, permease protein RbsC (TC 3.A.1.2.1)
Cell Wall and Capsule	Capsular and extracellular polysacchrides	dTDP-rhamnose synthesis	Glucose-1-phosphate cytidylyltransferase (EC 2.7.7.33)
Membrane Transport	no subcategory	ECF class transporters	ATPase component NikO of energizing module of nickel ECF transporter
Membrane Transport	no subcategory	ECF class transporters	ATPase component of general energizing module of ECF transporters
Membrane Transport	no subcategory	ECF class transporters	Substrate-specific component MtsA of methionine-regulated ECF transporter
Membrane Transport	no subcategory	ECF class transporters	Substrate-specific component NikM of nickel ECF transporter
Membrane Transport	no subcategory	ECF class transporters	Transmembrane component NikQ of energizing module of nickel ECF transporter
Membrane Transport	no subcategory	ECF class transporters	Transmembrane component of general energizing module of ECF transporters
Carbohydrates	Monosaccharides	Fructose utilization	Phosphotransferase system, phosphocarrier protein HPr
Carbohydrates	Monosaccharides	Fructose utilization	Transcriptional repressor of the fructose operon, DeoR family
Amino Acids and Derivatives	Glutamine, glutamate, aspartate, asparagine; ammonia assimilation	Glutamine, Glutamate, Aspartate and Asparagine Biosynthesis	L-asparaginase I, cytoplasmic (EC 3.5.1.1)
Carbohydrates	Organic acids	Glycerate metabolism	Glycerate kinase (EC 2.7.1.31)
Carbohydrates	Organic acids	Glycerate metabolism	Hydroxypyruvate isomerase (EC 5.3.1.22)
Amino Acids and Derivatives	Alanine, serine, and glycine	Glycine and Serine Utilization	L-serine dehydratase, (PLP)-dependent (EC 4.3.1.17)
Carbohydrates	Central carbohydrate metabolism	Glycolate, glyoxylate interconversions	Glyoxylate reductase (EC 1.1.1.26)
Carbohydrates	Central carbohydrate metabolism	Glycolysis and Gluconeogenesis	6-phosphofructokinase, eukaryotic type (EC 2.7.1.11)
Carbohydrates	Central carbohydrate metabolism	Glycolysis and Gluconeogenesis	Polyphosphate glucokinase (EC 2.7.1.63)
Carbohydrates	Central carbohydrate metabolism	Glycolysis and Gluconeogenesis	Putative phosphoenolpyruvate synthase/pyruvate phosphate dikinase, C-terminal domain
Nucleosides and Nucleotides	Purines	GMP synthase	GMP synthase [glutamine-hydrolyzing], amidotransferase subunit (EC 6.3.5.2)
Nucleosides and Nucleotides	Purines	GMP synthase	GMP synthase [glutamine-hydrolyzing], ATP pyrophosphatase subunit (EC 6.3.5.2)
Metabolism of Aromatic Compounds	Metabolism of central aromatic intermediates	Homogentisate pathway of aromatic compound degradation	Aromatic-amino-acid aminotransferase (EC 2.6.1.57)
Metabolism of Aromatic Compounds	Metabolism of central aromatic intermediates	Homogentisate pathway of aromatic compound degradation	Fumarylacetoacetase (EC 3.7.1.2)
Metabolism of Aromatic Compounds	Metabolism of central aromatic intermediates	Homogentisate pathway of aromatic compound degradation	Homogentisate 1,2-dioxygenase (EC 1.13.11.5)
Nucleosides and Nucleotides	no subcategory	Hydantoin metabolism	D-hydantoinase (EC 3.5.2.2)
Carbohydrates	Sugar alcohols	Inositol catabolism	5-deoxy-glucuronate isomerase (EC 5.3.1.-)
Carbohydrates	Sugar alcohols	Inositol catabolism	5-keto-2-deoxygluconokinase (EC 2.7.1.92)
Carbohydrates	Sugar alcohols	Inositol catabolism	Epi-inositol hydrolase (EC 3.7.1.-)
Carbohydrates	Sugar alcohols	Inositol catabolism	Inositol transport system ATP-binding protein
Carbohydrates	Sugar alcohols	Inositol catabolism	Inositol transport system permease protein
Carbohydrates	Sugar alcohols	Inositol catabolism	Inositol transport system sugar-binding protein
Carbohydrates	Sugar alcohols	Inositol catabolism	Inosose dehydratase (EC 4.2.1.44)
Carbohydrates	Sugar alcohols	Inositol catabolism	Myo-inositol 2-dehydrogenase 1 (EC 1.1.1.18)
Carbohydrates	Sugar alcohols	Inositol catabolism	uncharacterized domain
Miscellaneous	Plant-Prokaryote DOE project	Iron-sulfur cluster assembly	Ferritin-like protein 2
Miscellaneous	Plant-Prokaryote DOE project	Iron-sulfur cluster assembly	FIG001341: Probable Fe(2+)-trafficking protein YggX
Carbohydrates	Organic acids	Lactate utilization	L-lactate permease
Carbohydrates	Di- and oligosaccharides	Lactose and Galactose Uptake and Utilization	Aldose 1-epimerase (EC 5.1.3.3)
Carbohydrates	Di- and oligosaccharides	Maltose and Maltodextrin Utilization	Beta-phosphoglucomutase (EC 5.4.2.6)
Carbohydrates	Di- and oligosaccharides	Maltose and Maltodextrin Utilization	Maltose phosphorylase (EC 2.4.1.8)
Carbohydrates	Di- and oligosaccharides	Maltose and Maltodextrin Utilization	Oligo-1,6-glucosidase (EC 3.2.1.10)
Carbohydrates	Di- and oligosaccharides	Maltose and Maltodextrin Utilization	Pullulanase (EC 3.2.1.41)
Regulation and Cell signaling	Programmed Cell Death and Toxin-antitoxin Systems	MazEF toxin-antitoxing (programmed cell death) system	Programmed cell death antitoxin MazE
Regulation and Cell signaling	Programmed Cell Death and Toxin-antitoxin Systems	MazEF toxin-antitoxing (programmed cell death) system	Programmed cell death toxin MazF
Protein Metabolism	Protein degradation	Metallocarboxypeptidases (EC 3.4.17.-)	Thermostable carboxypeptidase 1 (EC 3.4.17.19)
Carbohydrates	Central carbohydrate metabolism	Methylglyoxal Metabolism	Aldehyde dehydrogenase A (EC 1.2.1.22)
Miscellaneous	no subcategory	Muconate lactonizing enzyme family	Galactonate dehydratase (EC 4.2.1.6)
Miscellaneous	no subcategory	Muconate lactonizing enzyme family	L-fuconate dehydratase (EC 4.2.1.68)
Cofactors, Vitamins, Prosthetic Groups, Pigments	NAD and NADP	NAD and NADP cofactor biosynthesis global	Kynureninase (EC 3.7.1.3)
Nitrogen Metabolism	no subcategory	Nitrate and nitrite ammonification	Cytochrome c nitrite reductase, small subunit NrfH
Nitrogen Metabolism	no subcategory	Nitrate and nitrite ammonification	Cytochrome c552 precursor (EC 1.7.2.2)
Nucleosides and Nucleotides	Detoxification	Nudix proteins (nucleoside triphosphate hydrolases)	NADH pyrophosphatase (EC 3.6.1.22)
Stress Response	Oxidative stress	Oxidative stress	Superoxide dismutase [Mn] (EC 1.15.1.1)
Stress Response	Oxidative stress	Oxidative stress	transcriptional regulator, Fur family
Carbohydrates	Central carbohydrate metabolism	Pentose phosphate pathway	Transketolase, C-terminal section (EC 2.2.1.1)
Carbohydrates	Central carbohydrate metabolism	Pentose phosphate pathway	Transketolase, N-terminal section (EC 2.2.1.1)
Protein Metabolism	Protein folding	Peptidyl-prolyl cis-trans isomerase	Foldase protein PrsA precursor (EC 5.2.1.8)
Phosphorus Metabolism	no subcategory	Phosphate metabolism	Manganese-dependent inorganic pyrophosphatase (EC 3.6.1.1)
Metabolism of Aromatic Compounds	Peripheral pathways for catabolism of aromatic compounds	p-Hydroxybenzoate degradation	P-hydroxybenzoate hydroxylase (EC 1.14.13.2)
Potassium metabolism	no subcategory	Potassium homeostasis	Kup system potassium uptake protein
Potassium metabolism	no subcategory	Potassium homeostasis	Potassium-transporting ATPase A chain (EC 3.6.3.12) (TC 3.A.3.7.1)
Potassium metabolism	no subcategory	Potassium homeostasis	Potassium-transporting ATPase B chain (EC 3.6.3.12) (TC 3.A.3.7.1)
Potassium metabolism	no subcategory	Potassium homeostasis	Potassium-transporting ATPase C chain (EC 3.6.3.12) (TC 3.A.3.7.1)
Protein Metabolism	Protein degradation	Proteolysis in bacteria, ATP-dependent	ATP-dependent Clp protease, ATP-binding subunit ClpC
Metabolism of Aromatic Compounds	Metabolism of central aromatic intermediates	Protocatechuate branch of beta-ketoadipate pathway	3-carboxy-cis,cis-muconate cycloisomerase (EC 5.5.1.2)
Metabolism of Aromatic Compounds	Metabolism of central aromatic intermediates	Protocatechuate branch of beta-ketoadipate pathway	4-carboxymuconolactone decarboxylase (EC 4.1.1.44)
Metabolism of Aromatic Compounds	Metabolism of central aromatic intermediates	Protocatechuate branch of beta-ketoadipate pathway	Protocatechuate 3,4-dioxygenase alpha chain (EC 1.13.11.3)
Metabolism of Aromatic Compounds	Metabolism of central aromatic intermediates	Protocatechuate branch of beta-ketoadipate pathway	Protocatechuate 3,4-dioxygenase beta chain (EC 1.13.11.3)
Amino Acids and Derivatives	Arginine; urea cycle, polyamines	Putrescine utilization pathways	Gamma-aminobutyrate:alpha-ketoglutarate aminotransferase (EC 2.6.1.19)
Carbohydrates	Central carbohydrate metabolism	Pyruvate Alanine Serine Interconversions	Omega-amino acid--pyruvate aminotransferase (EC 2.6.1.18)
Cofactors, Vitamins, Prosthetic Groups, Pigments	Riboflavin, FMN, FAD	Riboflavin, FMN and FAD metabolism	Predicted riboflavin ABC transporter, substrate-binding component
Cofactors, Vitamins, Prosthetic Groups, Pigments	Riboflavin, FMN, FAD	Riboflavin, FMN and FAD metabolism	Predicted riboflavin ABC transporter, transmembrane component
Cofactors, Vitamins, Prosthetic Groups, Pigments	Riboflavin, FMN, FAD	Riboflavin, FMN and FAD metabolism in plants	Pseudouridine-5&#39; phosphatase (EC 3.1.3.-)
RNA Metabolism	RNA processing and modification	Ribonuclease H	Ribonuclease HIII (EC 3.1.26.4)
Protein Metabolism	Protein biosynthesis	Ribosome LSU bacterial	LSU ribosomal protein L36p
RNA Metabolism	RNA processing and modification	RNA methylation	tRNA (uracil(54)-C5)-methyltransferase (EC 2.1.1.35)
Clustering-based subsystems	no subcategory	Sigma-B stress response cluster 1	Anti-sigma B factor RsbT
Carbohydrates	Central carbohydrate metabolism	Soluble methane monooxygenase (sMMO)	Methane monooxygenase component A alpha chain (EC 1.14.13.25)
Carbohydrates	Central carbohydrate metabolism	Soluble methane monooxygenase (sMMO)	Methane monooxygenase component A beta chain (EC 1.14.13.25)
Carbohydrates	Central carbohydrate metabolism	Soluble methane monooxygenase (sMMO)	Methane monooxygenase component C (EC 1.14.13.25)
Carbohydrates	Central carbohydrate metabolism	Soluble methane monooxygenase (sMMO)	Methane monooxygenase regulatory protein B
Regulation and Cell signaling	no subcategory	Stringent Response, (p)ppGpp metabolism	GTP pyrophosphokinase (EC 2.7.6.5), (p)ppGpp synthetase II
Regulation and Cell signaling	no subcategory	Stringent Response, (p)ppGpp metabolism	Guanosine-3&#39;,5&#39;-bis(diphosphate) 3&#39;-pyrophosphohydrolase (EC 3.1.7.2)
Carbohydrates	Di- and oligosaccharides	Sucrose utilization	Sucrose-6-phosphate hydrolase (EC 3.2.1.26)
Respiration	Electron accepting reactions	Terminal cytochrome C oxidases	Cytochrome c oxidase (B(O/a)3-type) chain I (EC 1.9.3.1)
Respiration	Electron accepting reactions	Terminal cytochrome C oxidases	Cytochrome c oxidase (B(O/a)3-type) chain II (EC 1.9.3.1)
RNA Metabolism	Transcription	Transcription factors bacterial	Transcription accessory protein (S1 RNA-binding domain)
Protein Metabolism	Protein biosynthesis	Translation termination factors bacterial	Hypothetical protein YaeJ with similarity to translation release factor
Membrane Transport	TRAP transporters	TRAP Transporter collection	TrapT dctQ-M fusion permease, dicarboxylate transport
Carbohydrates	Di- and oligosaccharides	Trehalose Biosynthesis	Trehalose phosphorylase (EC 2.4.1.64)
Protein Metabolism	Protein biosynthesis	tRNA aminoacylation, Asp and Asn	Aspartyl-tRNA(Asn) synthetase (EC 6.1.1.23)
RNA Metabolism	RNA processing and modification	tRNA processing	Ribonuclease PH (EC 2.7.7.56)
Carbohydrates	Monosaccharides	Xylose utilization	Xylose isomerase (EC 5.3.1.5)
Carbohydrates	Monosaccharides	Xylose utilization	Xylulose kinase (EC 2.7.1.17)
